# Integration of public DNA methylation and expression networks via eQTMs improves prediction of functional gene–gene associations

**DOI:** 10.1101/2021.12.17.473125

**Authors:** Shuang Li, Cancan Qi, Patrick Deelen, Floranne Boulogne, Niek de Klein, BIOS Consortium, Gerard H. Koppelman, K. Joeri van der Velde, Lude Franke, Morris A. Swertz, Harm-Jan Westra

**Author notes:** These authors jointly supervised this work (Lude Franke, Morris A. Swertz, Harm-Jan Westra).

## Abstract

Gene co-expression networks can be used to infer functional relationships between genes, but they do not work well for all genes. We investigated whether DNA methylation can provide complementary information for such genes. We first carried out an eQTM meta-analysis of 3,574 gene expression and methylation samples from blood, brain and nasal epithelial brushed cells to identify links between methylated CpG sites and genes. This revealed 6,067 significant eQTM genes, and we observed that histone modification information is predictive of both eQTM direction and presence, enabling us to link many CpG sites to genes. We then generated a co-methylation network – MethylationNetwork – using 27,720 publicly available methylation profiles and integrated it with a public RNA-seq co-expression dataset of 31,499 samples. Here, we observed that MethylationNetwork can identify experimentally validated interacting pairs of genes that could not be identified in the RNA-seq datasets. We then developed a novel integration pipeline based on CCA and used the integrated methylation and gene networks to predict gene pairs reported in the STRING database. The integrated network showed significantly improved prediction performance compared to using a DNA co-methylation or a gene co-expression network alone. This is the first study to integrate data from two -omics layers from unmatched public samples across different tissues and diseases, and our results highlight the issues and potential of integrating public datasets from multiple molecular phenotypes. The eQTMs we identified can be used as an annotation resource for epigenome-wide association, and we believe that our integration pipeline can be used as a framework for future -omics integration analyses of public datasets.

We provide supporting materials and results, including the harmonized DNA methylation data from multiple tissues and diseases in https://data.harmjanwestra.nl/comethylation/, the discovered and predicted eQTMs, the corresponding CCA components and the trained prediction models in a Zenodo repository (https://zenodo.org/record/4666994). We provide notebooks to facilitate use of the proposed pipeline in a GitHub repository (https://github.com/molgenis/methylationnetwork).
