## Supplementary Table 7 for "Integration of public DNA methylation and expression networks via eQTMs improves prediction of functional gene–gene associations"

### Sheet: Sheet1
Tissue	Number of GSE-projects	Number of samples
blood	108	8107
placenta	16	1436
cns	19	1368
intestinal	15	675
oral	5	649
saliva	11	630
mammary	10	385
nose	7	369
sperm	6	365
connective tissue	17	330
liver	11	299
adipose	6	247
lung	7	202
ipsc	11	197
bone	9	179
umbilical	6	170
embryonic	10	145
muscle	5	139
morphology	2	115
kidney	5	107
gonadal	6	97
vascular	6	66
fibroblast	3	55
eye	3	52
respiratory	3	44
pancreas	4	21
skin	2	14
hair	1	5
spleen	1	3
thymus	1	2

### Sheet: _56F9DC9755BA473782653E2940F9
-SJRM_TUZ02i_M1twg3ecPPmxhSxtqpGqol_aE2bw5pUME9JUlcxWVUwSjE2Q0RCMllJV1Q2V0hDQSQlQCN0PWcu
Form1
{18ffd24b-c40c-4b56-bc91-57c6f18718a2}
