## Supplementary Table 8 for "Integration of public DNA methylation and expression networks via eQTMs improves prediction of functional gene–gene associations"

### Sheet: Sheet1
Tissue	Precision	Recall	F1-score	AUROC	Average Precision	Number of test samples for predict target tissue	Number of test samples for other tissue	Number of train sample for predict target tissue	Number of train sample for other tissues
adipose	0.97	0.99	0.98	0.99	1	75	6483	172	19500
blood	0.97	0.98	0.98	1	1	2112	4446	6539	13133
bone	0.92	0.88	0.9	0.97	1	107	6451	262	19410
cns	0.99	0.99	0.99	1	1	1009	5549	3110	16562
connective tissue	0.89	0.97	0.92	0.99	1	89	6469	263	19409
embryonic	1	0.88	0.94	0.96	1	83	6475	237	19435
gonadal	0.96	0.96	0.96	0.99	1	470	6088	1511	18161
intestinal	0.98	0.99	0.98	0.99	1	542	6016	1611	18061
ipsc	0.96	0.93	0.95	0.96	1	46	6512	163	19509
kidney	0.97	0.95	0.96	0.98	1	113	6445	274	19398
liver	0.96	0.99	0.98	0.99	1	107	6451	306	19366
lung	0.98	0.96	0.97	0.98	1	193	6365	510	19162
mammary	1	1	1	1	1	416	6142	1169	18503
morphology	0.96	0.96	0.96	0.99	1	23	6535	103	19569
muscle	1	0.94	0.97	0.97	1	34	6524	105	19567
nose	1	0.91	0.95	1	1	92	6466	288	19384
oral	0.94	0.98	0.96	0.99	1	204	6354	573	19099
pancreas	0.99	0.9	0.94	0.97	0.99	73	6485	191	19481
placenta	0.99	0.98	0.99	1	1	360	6198	1076	18596
saliva	0.97	0.96	0.97	1	1	162	6396	468	19204
skin	0.94	0.94	0.94	0.96	0.99	54	6504	177	19495
sperm	1	1	1	1	1	89	6469	276	19396
thyroid	1	1	1	1	1	61	6497	162	19510
umbilical	0.84	0.82	0.83	0.95	1	44	6514	126	19546
macro avg	0.97	0.95	0.96
weighted avg	0.97	0.97	0.97
