## Supplementary Table 0 for "Integration of public DNA methylation and expression networks via eQTMs improves prediction of functional gene–gene associations"

### Sheet: Sheet1
Metastas Prediction (test dataset: GSE108576,GSE38240,GSE75546,GSE77954)
Tissue	Precision	Recall	F1-score	AUROC	Average Precision	Number of test samples for predict target tissue	Number of test samples for other tissue
gonadal	0.71	1	0.83	0.99	1	12	145
intestinal	0.95	0.93	0.94	0.98	0.98	60	97
lung	1	0.11	0.2	0.76	0.93	18	139
mammary	0.96	0.9	0.93	0.96	0.98	30	127
skin	1	0.78	0.88	1	1	37	120
