## Supplementary Table 10 for "Integration of public DNA methylation and expression networks via eQTMs improves prediction of functional gene–gene associations"

### Sheet: Sheet1
Metastasis Prediction
GSM number	Top1 prediction	Top2 prediction	Top3 prediction	Top4 prediction	Top5 prediction	Tissue Label
GSM2905348	cns	umbilical	mammary	kidney	liver	mammary
GSM2905349	cns	mammary	umbilical	kidney	liver	mammary
GSM2905350	mammary	intestinal	placenta	ipsc	embryonic	mammary
GSM2905351	mammary	placenta	ipsc	intestinal	embryonic	mammary
GSM2905352	mammary	embryonic	placenta	intestinal	sperm	mammary
GSM2905353	mammary	intestinal	connective tissue	kidney	embryonic	mammary
GSM2905354	mammary	intestinal	cns	gonadal	sperm	mammary
GSM2905355	mammary	adipose	kidney	gonadal	thyroid	mammary
GSM2905356	gonadal	intestinal	kidney	mammary	ipsc	mammary
GSM2905357	mammary	embryonic	ipsc	thyroid	sperm	mammary
GSM2905358	mammary	cns	gonadal	blood	sperm	mammary
GSM2905359	mammary	connective tissue	embryonic	intestinal	liver	mammary
GSM2905360	mammary	sperm	blood	gonadal	thyroid	mammary
GSM2905361	mammary	umbilical	intestinal	cns	kidney	mammary
GSM2905362	mammary	intestinal	kidney	skin	gonadal	mammary
GSM2905363	mammary	intestinal	umbilical	kidney	pancreas	mammary
GSM2905364	mammary	kidney	umbilical	sperm	thyroid	mammary
GSM2905365	mammary	embryonic	intestinal	placenta	connective tissue	mammary
GSM2905366	mammary	intestinal	gonadal	embryonic	sperm	mammary
GSM2905367	mammary	placenta	gonadal	embryonic	connective tissue	mammary
GSM2905368	mammary	intestinal	umbilical	gonadal	kidney	mammary
GSM2905369	mammary	intestinal	connective tissue	kidney	gonadal	mammary
GSM2905370	mammary	connective tissue	intestinal	kidney	sperm	mammary
GSM2905371	mammary	connective tissue	nose	gonadal	kidney	mammary
GSM2905372	mammary	intestinal	gonadal	embryonic	connective tissue	mammary
GSM2905373	mammary	umbilical	gonadal	connective tissue	intestinal	mammary
GSM2905374	mammary	umbilical	gonadal	connective tissue	intestinal	mammary
GSM2905375	mammary	gonadal	intestinal	sperm	thyroid	mammary
GSM2905376	mammary	gonadal	thyroid	kidney	sperm	mammary
GSM2905377	mammary	embryonic	connective tissue	gonadal	placenta	mammary
GSM2905382	pancreas	gonadal	lung	mammary	nose	lung
GSM2905383	lung	umbilical	pancreas	gonadal	nose	lung
GSM2905384	bone	gonadal	mammary	lung	pancreas	lung
GSM2905385	umbilical	cns	lung	oral	mammary	lung
GSM2905386	intestinal	mammary	lung	umbilical	gonadal	lung
GSM2905387	bone	pancreas	mammary	gonadal	oral	lung
GSM2905388	umbilical	intestinal	mammary	gonadal	sperm	lung
GSM2905389	intestinal	pancreas	umbilical	cns	gonadal	lung
GSM2905390	oral	mammary	gonadal	nose	kidney	lung
GSM2905393	pancreas	mammary	lung	bone	sperm	lung
GSM2905394	pancreas	gonadal	liver	connective tissue	mammary	lung
GSM2905396	lung	mammary	bone	gonadal	pancreas	lung
GSM2905398	umbilical	pancreas	gonadal	lung	mammary	lung
GSM2905399	gonadal	nose	mammary	intestinal	pancreas	lung
GSM2905391	cns	mammary	lung	oral	intestinal	lung
GSM2905392	pancreas	lung	bone	mammary	oral	lung
GSM2905395	intestinal	gonadal	pancreas	mammary	nose	lung
GSM2905397	mammary	cns	lung	intestinal	umbilical	lung
GSM2905405	skin	intestinal	gonadal	nose	pancreas	skin
GSM2905406	bone	skin	gonadal	nose	pancreas	skin
GSM2905407	bone	skin	gonadal	mammary	intestinal	skin
GSM2905408	skin	gonadal	muscle	intestinal	pancreas	skin
GSM2905409	skin	bone	gonadal	nose	intestinal	skin
GSM2905410	skin	blood	pancreas	intestinal	mammary	skin
GSM2905411	bone	intestinal	muscle	gonadal	skin	skin
GSM2905412	gonadal	mammary	skin	bone	cns	skin
GSM2905413	skin	pancreas	intestinal	bone	gonadal	skin
GSM2905414	skin	bone	mammary	gonadal	placenta	skin
GSM2905416	bone	intestinal	skin	mammary	blood	skin
GSM2905417	skin	bone	gonadal	intestinal	mammary	skin
GSM2905418	skin	intestinal	gonadal	bone	pancreas	skin
GSM2905419	gonadal	bone	skin	mammary	cns	skin
GSM2905420	skin	placenta	intestinal	gonadal	muscle	skin
GSM2905422	skin	gonadal	blood	pancreas	bone	skin
GSM2905423	skin	bone	gonadal	intestinal	pancreas	skin
GSM2905425	skin	cns	mammary	thyroid	gonadal	skin
GSM2905426	skin	bone	gonadal	intestinal	pancreas	skin
GSM2905427	skin	bone	gonadal	intestinal	lung	skin
GSM2905429	skin	intestinal	blood	bone	adipose	skin
GSM2905430	skin	blood	bone	pancreas	intestinal	skin
GSM2905432	skin	intestinal	blood	placenta	gonadal	skin
GSM2905433	skin	placenta	pancreas	mammary	blood	skin
GSM2905434	skin	pancreas	gonadal	bone	blood	skin
GSM2905435	skin	bone	gonadal	lung	blood	skin
GSM2905436	skin	lung	placenta	gonadal	intestinal	skin
GSM2905400	gonadal	cns	bone	mammary	nose	skin
GSM2905401	skin	gonadal	mammary	pancreas	blood	skin
GSM2905403	skin	bone	gonadal	nose	blood	skin
GSM2905404	skin	bone	mammary	placenta	gonadal	skin
GSM2905415	skin	mammary	intestinal	bone	blood	skin
GSM2905421	skin	gonadal	bone	pancreas	blood	skin
GSM2905424	skin	gonadal	pancreas	bone	intestinal	skin
GSM2905428	skin	gonadal	muscle	intestinal	cns	skin
GSM2905431	skin	blood	intestinal	pancreas	placenta	skin
GSM2905402	bone	mammary	skin	nose	intestinal	skin
GSM937258	gonadal	lung	blood	cns	pancreas	gonadal
GSM937264	gonadal	muscle	cns	pancreas	connective tissue	gonadal
GSM937268	gonadal	blood	saliva	lung	umbilical	gonadal
GSM937260	gonadal	adipose	saliva	lung	muscle	gonadal
GSM937259	gonadal	skin	umbilical	blood	connective tissue	gonadal
GSM937262	gonadal	muscle	liver	cns	connective tissue	gonadal
GSM937266	gonadal	blood	lung	skin	saliva	gonadal
GSM937261	gonadal	skin	cns	connective tissue	pancreas	gonadal
GSM937269	gonadal	embryonic	kidney	intestinal	placenta	gonadal
GSM937267	gonadal	kidney	embryonic	skin	placenta	gonadal
GSM937265	gonadal	intestinal	embryonic	kidney	placenta	gonadal
GSM937263	gonadal	intestinal	kidney	embryonic	nose	gonadal
GSM1958880	intestinal	thyroid	muscle	sperm	liver	intestinal
GSM1958876	intestinal	gonadal	placenta	blood	pancreas	intestinal
GSM1958878	intestinal	gonadal	liver	thyroid	sperm	intestinal
GSM1958871	intestinal	blood	nose	thyroid	embryonic	intestinal
GSM1958873	intestinal	blood	muscle	liver	pancreas	intestinal
GSM1958869	intestinal	blood	liver	kidney	thyroid	intestinal
GSM1958879	intestinal	blood	nose	muscle	embryonic	intestinal
GSM1958875	intestinal	blood	kidney	nose	muscle	intestinal
GSM1958877	intestinal	blood	placenta	liver	nose	intestinal
GSM1958872	intestinal	gonadal	blood	cns	pancreas	intestinal
GSM1958874	intestinal	gonadal	liver	thyroid	sperm	intestinal
GSM1958870	intestinal	thyroid	gonadal	kidney	sperm	intestinal
GSM2062374	intestinal	blood	mammary	morphology	thyroid	intestinal
GSM2062369	intestinal	blood	morphology	gonadal	kidney	intestinal
GSM2062367	intestinal	blood	mammary	morphology	kidney	intestinal
GSM2062375	intestinal	morphology	blood	saliva	cns	intestinal
GSM2062372	intestinal	blood	kidney	thyroid	gonadal	intestinal
GSM2062364	intestinal	blood	morphology	kidney	saliva	intestinal
GSM2062373	intestinal	blood	pancreas	nose	kidney	intestinal
GSM2062370	intestinal	blood	cns	morphology	gonadal	intestinal
GSM2062366	intestinal	blood	morphology	skin	thyroid	intestinal
GSM2062371	intestinal	blood	morphology	kidney	cns	intestinal
GSM2062368	intestinal	morphology	blood	cns	saliva	intestinal
GSM2062365	intestinal	morphology	blood	cns	thyroid	intestinal
GSM2062385	intestinal	pancreas	blood	gonadal	thyroid	intestinal
GSM2062376	intestinal	blood	cns	pancreas	thyroid	intestinal
GSM2062378	intestinal	blood	gonadal	cns	kidney	intestinal
GSM2062383	intestinal	blood	cns	gonadal	pancreas	intestinal
GSM2062386	intestinal	blood	cns	pancreas	gonadal	intestinal
GSM2062379	intestinal	gonadal	blood	morphology	cns	intestinal
GSM2062384	intestinal	blood	morphology	skin	gonadal	intestinal
GSM2062381	intestinal	blood	cns	pancreas	morphology	intestinal
GSM2062380	intestinal	pancreas	gonadal	blood	nose	intestinal
GSM2062388	intestinal	blood	morphology	kidney	pancreas	intestinal
GSM2062387	intestinal	morphology	gonadal	blood	thyroid	intestinal
GSM2062377	intestinal	blood	pancreas	morphology	gonadal	intestinal
GSM2062382	intestinal	pancreas	morphology	cns	gonadal	intestinal
GSM2062389	intestinal	blood	pancreas	gonadal	mammary	intestinal
GSM2062391	intestinal	blood	gonadal	cns	mammary	intestinal
GSM2062397	intestinal	blood	cns	saliva	pancreas	intestinal
GSM2062390	intestinal	blood	cns	mammary	pancreas	intestinal
GSM2062392	intestinal	blood	cns	nose	pancreas	intestinal
GSM2062394	intestinal	blood	saliva	cns	kidney	intestinal
GSM2062393	liver	gonadal	pancreas	intestinal	morphology	intestinal
GSM2062395	intestinal	pancreas	gonadal	blood	cns	intestinal
GSM2062396	intestinal	blood	cns	pancreas	mammary	intestinal
GSM2062401	intestinal	cns	mammary	pancreas	thyroid	intestinal
GSM2062399	intestinal	mammary	thyroid	sperm	skin	intestinal
GSM2062404	intestinal	cns	morphology	thyroid	sperm	intestinal
GSM2062398	intestinal	cns	morphology	thyroid	mammary	intestinal
GSM2062402	intestinal	pancreas	gonadal	saliva	thyroid	intestinal
GSM2062403	intestinal	cns	morphology	mammary	thyroid	intestinal
GSM2062400	intestinal	cns	mammary	thyroid	sperm	intestinal
GSM2062406	intestinal	mammary	cns	gonadal	pancreas	intestinal
GSM2062408	intestinal	gonadal	pancreas	cns	skin	intestinal
GSM2062405	intestinal	gonadal	cns	blood	pancreas	intestinal
GSM2062407	intestinal	gonadal	blood	saliva	morphology	intestinal
GSM2062409	liver	gonadal	pancreas	cns	intestinal	intestinal
GSM2062410	liver	pancreas	gonadal	cns	intestinal	intestinal
GSM2062411	liver	gonadal	pancreas	cns	intestinal	intestinal
