## Supplementary Table 11 for "Integration of public DNA methylation and expression networks via eQTMs improves prediction of functional gene–gene associations"

### Sheet: Sheet1
genepair	gene1	gene2	gene1_name	gene2_name	coexpression	coexpression_transferred	experiments	experiments_transferred	textmining	textmining_transferred	database	database_transferred	combined_score	co_expression_inpublic	co_methylation_inpublic	co_expression_inbios	co_methylation_inbios	gene1_pos (chromosome_startposition)	gene2_pos (chromosome_startposition)
ENSG00000175701;ENSG00000144061	ENSG00000175701	ENSG00000144061	MTLN	NPHP1	0	0	0	0	213	388	0	0	497	0.147623	0.802916	0.15181	0.949109	2_110211529	2_110122311
ENSG00000127399;ENSG00000106538	ENSG00000127399	ENSG00000106538	LRRC61	RARRES2	0	0	0	0	296	0	0	0	296	0.254882	0.93176	0.199874	0.96428	7_150323263	7_150338317
ENSG00000104267;ENSG00000114013	ENSG00000104267	ENSG00000114013	CA2	CD86	0	0	0	0	260	0	0	0	260	0.366093	0.701697	0.090898	0.785748	8_85463968	3_122055362
ENSG00000104267;ENSG00000076984	ENSG00000104267	ENSG00000076984	CA2	MAP2K7	0	0	0	0	168	0	0	0	167	0.147223	0.701972	-0.00694639	0.728237	8_85463968	19_7903843
ENSG00000104267;ENSG00000137876	ENSG00000104267	ENSG00000137876	CA2	RSL24D1	0	0	0	0	341	0	0	0	341	-0.0738106	0.772136	-0.0738461	0.798173	8_85463968	15_55180806
ENSG00000168394;ENSG00000197283	ENSG00000168394	ENSG00000197283	TAP1	SYNGAP1	0	61	0	0	0	136	0	0	154	0.00599083	0.71048	-0.102216	0.831527	6_32845209	6_33419661
ENSG00000204428;ENSG00000240053	ENSG00000204428	ENSG00000240053	LY6G5C	LY6G5B	0	0	0	0	671	68	0	0	680	0.323955	0.878505	0.127057	0.860616	6_31676684	6_31670167
ENSG00000132669;ENSG00000188559	ENSG00000132669	ENSG00000188559	RIN2	RALGAPA2	0	61	0	0	284	410	0	0	568	0.123161	0.959952	0.32829	0.763684	20_19757606	20_20389530
ENSG00000204618;ENSG00000204619	ENSG00000204618	ENSG00000204619	RNF39	PPP1R11	0	61	0	0	295	324	0	0	513	0.150364	0.959573	0.225485	0.849582	6_30070266	6_30066709
ENSG00000072818;ENSG00000213859	ENSG00000072818	ENSG00000213859	ACAP1	KCTD11	0	56	0	0	188	624	0	0	686	0.056328	0.859488	0.26321	0.844925	17_7336529	17_7351889
ENSG00000141564;ENSG00000110719	ENSG00000141564	ENSG00000110719	RPTOR	TCIRG1	0	153	0	80	150	219	0	0	413	0.142432	0.708116	-0.165273	-0.775173	17_80544819	11_68039025
ENSG00000141564;ENSG00000186654	ENSG00000141564	ENSG00000186654	RPTOR	PRR5	0	0	0	0	766	136	0	0	789	0.209231	0.782264	0.342329	0.754869	17_80544819	22_44668547
ENSG00000141564;ENSG00000113161	ENSG00000141564	ENSG00000113161	RPTOR	HMGCR	0	0	0	0	223	57	0	0	235	-0.113956	0.711918	-0.344602	0.768844	17_80544819	5_75336329
ENSG00000141564;ENSG00000071894	ENSG00000141564	ENSG00000071894	RPTOR	CPSF1	0	146	0	0	0	68	0	0	170	0.490468	0.719168	0.15048	0.703583	17_80544819	8_144393229
ENSG00000141564;ENSG00000109670	ENSG00000141564	ENSG00000109670	RPTOR	FBXW7	0	64	0	0	251	0	0	0	268	-0.086152	0.845969	-0.411789	0.867795	17_80544819	4_152320544
ENSG00000141564;ENSG00000076984	ENSG00000141564	ENSG00000076984	RPTOR	MAP2K7	0	63	0	0	443	50	0	0	460	0.381641	0.823481	0.313154	0.886669	17_80544819	19_7903843
ENSG00000114013;ENSG00000187796	ENSG00000114013	ENSG00000187796	CD86	CARD9	98	0	0	0	197	0	0	0	244	0.42886	0.751599	0.472379	0.894282	3_122055362	9_136361903
ENSG00000114013;ENSG00000099875	ENSG00000114013	ENSG00000099875	CD86	MKNK2	0	0	0	0	351	0	0	0	351	0.433807	0.840148	0.118053	0.901188	3_122055362	19_2037465
ENSG00000114013;ENSG00000135047	ENSG00000114013	ENSG00000135047	CD86	CTSL	0	0	0	0	249	0	0	0	248	-0.17044	0.739186	0.407182	0.914575	3_122055362	9_87724051
ENSG00000114013;ENSG00000114812	ENSG00000114013	ENSG00000114812	CD86	VIPR1	0	0	0	0	169	0	0	0	169	0.283966	0.764066	-0.0995786	0.720468	3_122055362	3_42489299
ENSG00000114013;ENSG00000154269	ENSG00000114013	ENSG00000154269	CD86	ENPP3	0	0	0	0	145	62	0	0	163	0.292318	0.763266	-0.0475989	0.940866	3_122055362	6_131628442
ENSG00000114013;ENSG00000076984	ENSG00000114013	ENSG00000076984	CD86	MAP2K7	0	0	0	0	290	0	0	0	290	0.190123	0.814956	0.0334048	0.913452	3_122055362	19_7903843
ENSG00000181409;ENSG00000108528	ENSG00000181409	ENSG00000108528	AATK	SLC25A11	0	0	330	0	0	51	0	0	336	0.321338	0.72502	0.188963	0.855967	17_81110487	17_4937130
ENSG00000181409;ENSG00000167702	ENSG00000181409	ENSG00000167702	AATK	KIFC2	199	61	0	0	0	0	0	0	215	0.469644	0.826946	0.118064	0.884069	17_81110487	8_144466043
ENSG00000135363;ENSG00000090316	ENSG00000135363	ENSG00000090316	LMO2	MAEA	0	0	0	0	149	130	0	0	227	0.0625358	0.76812	0.30139	0.900151	11_33858576	4_1289887
ENSG00000135363;ENSG00000175115	ENSG00000135363	ENSG00000175115	LMO2	PACS1	0	0	0	0	167	58	0	0	181	0.208991	0.719321	-0.189869	0.926109	11_33858576	11_66070272
ENSG00000135363;ENSG00000083168	ENSG00000135363	ENSG00000083168	LMO2	KAT6A	0	55	0	80	165	89	0	0	250	0.313747	0.75383	-0.0518786	0.937391	11_33858576	8_41929479
ENSG00000135363;ENSG00000166888	ENSG00000135363	ENSG00000166888	LMO2	STAT6	0	0	0	0	216	0	0	0	216	0.37485	0.754998	0.22413	0.87878	11_33858576	12_57095408
ENSG00000135363;ENSG00000185630	ENSG00000135363	ENSG00000185630	LMO2	PBX1	0	0	0	50	447	0	0	0	452	-0.173582	0.75545	-0.011636	0.865011	11_33858576	1_164555584
ENSG00000135363;ENSG00000117139	ENSG00000135363	ENSG00000117139	LMO2	KDM5B	0	61	379	50	111	0	0	0	441	-0.148863	0.765156	0.0088362	0.944315	11_33858576	1_202724495
ENSG00000135363;ENSG00000196411	ENSG00000135363	ENSG00000196411	LMO2	EPHB4	0	0	0	81	134	131	0	0	248	-0.300751	0.814077	0.0828226	0.932121	11_33858576	7_100802565
ENSG00000135363;ENSG00000173273	ENSG00000135363	ENSG00000173273	LMO2	TNKS	0	61	0	126	0	65	0	0	165	-0.0357568	0.777899	-0.058635	0.829388	11_33858576	8_9555912
ENSG00000135363;ENSG00000109670	ENSG00000135363	ENSG00000109670	LMO2	FBXW7	0	0	0	50	350	0	0	0	356	0.341318	0.817583	0.165899	0.945279	11_33858576	4_152320544
ENSG00000111602;ENSG00000146215	ENSG00000111602	ENSG00000146215	TIMELESS	CRIP3	0	63	0	0	47	138	0	0	163	-0.0565418	0.809711	0.2546	0.761373	12_56416363	6_43299710
ENSG00000182885;ENSG00000006534	ENSG00000182885	ENSG00000006534	ADGRG3	ALDH3B1	0	0	0	0	0	0	900	0	900	0.389648	0.731839	0.325246	0.792488	16_57668277	11_68008578
ENSG00000128604;ENSG00000076984	ENSG00000128604	ENSG00000076984	IRF5	MAP2K7	0	0	0	0	100	116	0	0	170	0.263608	0.753841	0.224851	0.911029	7_128937457	19_7903843
ENSG00000187796;ENSG00000074660	ENSG00000187796	ENSG00000074660	CARD9	SCARF1	0	0	0	0	265	203	0	0	389	0.48147	0.720609	0.163004	0.801093	9_136361903	17_1633858
ENSG00000187796;ENSG00000135047	ENSG00000187796	ENSG00000135047	CARD9	CTSL	0	0	0	0	240	0	0	0	239	-0.101782	0.804289	0.281659	0.886315	9_136361903	9_87724051
ENSG00000187796;ENSG00000085117	ENSG00000187796	ENSG00000085117	CARD9	CD82	0	0	0	0	222	0	0	0	222	0.434394	0.703781	0.222486	0.825841	9_136361903	11_44564427
ENSG00000187796;ENSG00000029725	ENSG00000187796	ENSG00000029725	CARD9	RABEP1	0	0	0	0	253	0	0	0	252	-0.20899	0.703234	-0.371386	0.752829	9_136361903	17_5282265
ENSG00000188157;ENSG00000135047	ENSG00000188157	ENSG00000135047	AGRN	CTSL	63	0	0	0	91	86	0	0	153	0.286507	0.700257	0.15885	0.822746	1_1020120	9_87724051
ENSG00000188157;ENSG00000105409	ENSG00000188157	ENSG00000105409	AGRN	ATP1A3	0	62	0	0	903	0	0	0	905	0.00124469	0.72031	0.00878219	0.725209	1_1020120	19_41966582
ENSG00000110719;ENSG00000115085	ENSG00000110719	ENSG00000115085	TCIRG1	ZAP70	98	62	0	0	106	0	0	0	177	0.47582	0.863058	0.242052	0.898406	11_68039025	2_97713576
ENSG00000110719;ENSG00000103043	ENSG00000110719	ENSG00000103043	TCIRG1	VAC14	76	64	0	260	348	146	0	0	578	0.33599	0.735695	0.157927	-0.794008	11_68039025	16_70687439
ENSG00000110719;ENSG00000114573	ENSG00000110719	ENSG00000114573	TCIRG1	ATP6V1A	0	230	0	411	630	405	900	0	989	-0.202053	0.714213	-0.110448	0.700447	11_68039025	3_113747033
ENSG00000159023;ENSG00000197102	ENSG00000159023	ENSG00000197102	EPB41	DYNC1H1	0	0	379	0	108	0	0	0	422	-0.223444	0.726495	0.48164	0.797827	1_28887091	14_101964573
ENSG00000132185;ENSG00000185630	ENSG00000132185	ENSG00000185630	FCRLA	PBX1	0	0	0	0	294	0	0	0	294	-0.357376	0.727477	0.00576505	0.847047	1_161706972	1_164555584
ENSG00000132185;ENSG00000105409	ENSG00000132185	ENSG00000105409	FCRLA	ATP1A3	0	0	0	0	0	155	0	0	154	-0.0653678	0.780703	0.0834343	0.851416	1_161706972	19_41966582
ENSG00000132185;ENSG00000149534	ENSG00000132185	ENSG00000149534	FCRLA	MS4A2	0	0	0	0	282	168	0	0	377	0.23336	0.784601	-0.166884	0.789043	1_161706972	11_60088261
ENSG00000090316;ENSG00000130433	ENSG00000090316	ENSG00000130433	MAEA	CACNG6	0	0	0	0	98	159	0	0	208	0.0722968	0.72588	-0.0522652	0.889723	4_1289887	19_53991637
ENSG00000090316;ENSG00000090238	ENSG00000090316	ENSG00000090238	MAEA	YPEL3	0	127	0	374	0	224	0	0	538	0.404018	0.722402	0.4163	0.878285	4_1289887	16_30092314
ENSG00000155465;ENSG00000112759	ENSG00000155465	ENSG00000112759	SLC7A7	SLC29A1	0	61	0	0	168	94	0	0	230	-0.0891476	0.714188	0.284573	0.879005	14_22773222	6_44219553
ENSG00000006534;ENSG00000180113	ENSG00000006534	ENSG00000180113	ALDH3B1	TDRD6	0	0	0	157	0	0	0	0	156	0.123984	0.79305	-0.180096	0.731122	11_68008578	6_46687875
ENSG00000006534;ENSG00000067221	ENSG00000006534	ENSG00000067221	ALDH3B1	STOML1	0	147	0	0	0	99	0	0	198	0.205348	0.719459	0.313729	0.751959	11_68008578	15_73978926
ENSG00000170989;ENSG00000162692	ENSG00000170989	ENSG00000162692	S1PR1	VCAM1	65	61	0	0	348	104	0	0	418	0.437542	0.72084	0.218211	0.729287	1_101236865	1_100719742
ENSG00000135390;ENSG00000243147	ENSG00000135390	ENSG00000243147	ATP5MC2	MRPL33	0	88	0	0	0	179	0	0	219	0.183454	0.818253	0.363882	0.90098	12_53632726	2_27771717
ENSG00000112759;ENSG00000154269	ENSG00000112759	ENSG00000154269	SLC29A1	ENPP3	0	61	0	0	148	125	0	0	238	-0.0256654	0.736129	0.115929	0.933087	6_44219553	6_131628442
ENSG00000173762;ENSG00000074966	ENSG00000173762	ENSG00000074966	CD7	TXK	69	63	0	0	86	125	0	0	208	0.455457	0.746182	-0.128141	0.875306	17_82314868	4_48066393
ENSG00000099875;ENSG00000197102	ENSG00000099875	ENSG00000197102	MKNK2	DYNC1H1	0	61	0	0	73	173	0	0	217	-0.222455	0.823166	0.0929537	0.922012	19_2037465	14_101964573
ENSG00000183625;ENSG00000149534	ENSG00000183625	ENSG00000149534	CCR3	MS4A2	0	0	0	0	345	0	0	0	345	0.342543	0.712647	0.217001	0.744532	3_46130890	11_60088261
ENSG00000083168;ENSG00000100764	ENSG00000083168	ENSG00000100764	KAT6A	PSMC1	0	61	0	127	0	50	0	0	153	-0.289933	0.70849	-0.161449	0.930334	8_41929479	14_90256527
ENSG00000083168;ENSG00000076984	ENSG00000083168	ENSG00000076984	KAT6A	MAP2K7	0	0	0	159	0	0	0	0	158	0.10351	0.704951	-0.0210342	0.920813	8_41929479	19_7903843
ENSG00000074966;ENSG00000137078	ENSG00000074966	ENSG00000137078	TXK	SIT1	65	0	0	0	164	0	0	0	184	0.48314	0.732096	-0.398396	0.783106	4_48066393	9_35649295
ENSG00000074966;ENSG00000081059	ENSG00000074966	ENSG00000081059	TXK	TCF7	0	62	0	109	135	62	0	0	231	0.322151	0.821024	0.219413	0.829359	4_48066393	5_134114681
ENSG00000134575;ENSG00000135047	ENSG00000134575	ENSG00000135047	ACP2	CTSL	62	0	0	0	314	69	0	0	348	0.465321	0.742344	0.269939	0.898893	11_47239302	9_87724051
ENSG00000134575;ENSG00000150403	ENSG00000134575	ENSG00000150403	ACP2	TMCO3	0	0	0	0	246	167	0	0	345	0.270815	0.702373	-0.356579	0.803261	11_47239302	13_113491021
ENSG00000093010;ENSG00000113161	ENSG00000093010	ENSG00000113161	COMT	HMGCR	0	0	0	0	138	127	0	0	215	-0.292737	0.735262	-0.356209	0.711535	22_19941371	5_75336329
ENSG00000106868;ENSG00000185813	ENSG00000106868	ENSG00000185813	SUSD1	PCYT2	0	0	0	157	0	0	0	0	156	-0.068766	0.725906	0.0895661	0.901978	9_112040783	17_81900958
ENSG00000136938;ENSG00000137876	ENSG00000136938	ENSG00000137876	ANP32B	RSL24D1	60	64	0	0	50	105	0	0	151	0.289815	0.728309	-0.257655	0.884465	9_97983341	15_55180806
ENSG00000091831;ENSG00000120262	ENSG00000091831	ENSG00000120262	ESR1	CCDC170	90	0	0	0	571	0	0	0	592	0.488643	0.745579	0.469045	0.783861	6_151656691	6_151494017
ENSG00000072134;ENSG00000006125	ENSG00000072134	ENSG00000006125	EPN2	AP2B1	0	77	0	186	284	203	900	0	949	0.392323	0.744413	-0.24056	0.868157	17_19215615	17_35578046
ENSG00000204568;ENSG00000132313	ENSG00000204568	ENSG00000132313	MRPS18B	MRPL35	0	204	800	184	0	0	900	0	985	0.280836	0.713641	-0.101715	0.862014	6_30617840	2_86199355
ENSG00000213516;ENSG00000137944	ENSG00000213516	ENSG00000137944	RBMXL1	KYAT3	0	0	0	0	531	58	0	0	539	0.195852	0.86456	0.314138	0.845053	1_88979456	1_88935773
ENSG00000183044;ENSG00000067365	ENSG00000183044	ENSG00000067365	ABAT	METTL22	0	0	0	0	313	0	0	0	313	0.143298	0.776258	0.0253263	0.810938	16_8674596	16_8621683
ENSG00000135047;ENSG00000125780	ENSG00000135047	ENSG00000125780	CTSL	TGM3	0	0	0	0	249	0	0	0	248	0.0479654	0.704462	-0.0642877	0.905338	9_87724051	20_2296001
ENSG00000135047;ENSG00000109670	ENSG00000135047	ENSG00000109670	CTSL	FBXW7	0	0	0	0	185	0	0	0	185	-0.23305	0.779126	-0.0540965	0.916048	9_87724051	4_152320544
ENSG00000135047;ENSG00000076984	ENSG00000135047	ENSG00000076984	CTSL	MAP2K7	0	0	0	0	188	0	0	0	188	-0.147829	0.757731	-0.146489	0.901878	9_87724051	19_7903843
ENSG00000115325;ENSG00000160007	ENSG00000115325	ENSG00000160007	DOK1	ARHGAP35	0	53	0	0	165	56	0	0	188	-0.363046	0.752581	-0.139567	0.76312	2_74549026	19_46860997
ENSG00000169508;ENSG00000081059	ENSG00000169508	ENSG00000081059	GPR183	TCF7	0	0	0	0	93	228	0	0	269	0.307394	0.721048	0.223973	0.730834	13_99294539	5_134114681
ENSG00000169508;ENSG00000198885	ENSG00000169508	ENSG00000198885	GPR183	ITPRIPL1	0	0	189	0	0	0	0	0	189	0.288731	0.748409	-0.130437	0.791934	13_99294539	2_96325317
ENSG00000169710;ENSG00000100697	ENSG00000169710	ENSG00000100697	FASN	DICER1	0	63	0	0	126	167	0	0	258	-0.162659	0.779346	-0.256986	0.799591	17_82078338	14_95086228
ENSG00000171603;ENSG00000196411	ENSG00000171603	ENSG00000196411	CLSTN1	EPHB4	0	268	0	0	0	0	0	0	268	0.240127	0.713224	0.0286458	0.765354	1_9728926	7_100802565
ENSG00000171603;ENSG00000167702	ENSG00000171603	ENSG00000167702	CLSTN1	KIFC2	138	0	0	64	0	78	0	0	191	0.483738	0.742211	-0.30831	0.758728	1_9728926	8_144466043
ENSG00000057657;ENSG00000117139	ENSG00000057657	ENSG00000117139	PRDM1	KDM5B	0	0	0	0	123	117	0	0	192	-0.169969	0.72115	0.135441	0.926797	6_105993463	1_202724495
ENSG00000146094;ENSG00000162191	ENSG00000146094	ENSG00000162191	DOK3	UBXN1	0	0	0	0	187	0	0	0	187	0.383	0.708555	0.370612	0.880891	5_177501904	11_62676498
ENSG00000006125;ENSG00000196411	ENSG00000006125	ENSG00000196411	AP2B1	EPHB4	0	0	0	84	0	0	900	0	904	0.198614	0.751169	0.0946391	0.929619	17_35578046	7_100802565
ENSG00000204599;ENSG00000177674	ENSG00000204599	ENSG00000177674	TRIM39	AGTRAP	0	0	0	0	167	0	0	0	167	0.0638181	0.782074	0.491944	0.815084	6_30326469	1_11736084
ENSG00000204599;ENSG00000119048	ENSG00000204599	ENSG00000119048	TRIM39	UBE2B	0	0	0	84	0	50	900	0	905	0.0804533	0.715913	0.081064	0.819881	6_30326469	5_134371469
ENSG00000204599;ENSG00000117139	ENSG00000204599	ENSG00000117139	TRIM39	KDM5B	0	61	0	170	0	0	0	0	187	0.00691661	0.80972	0.294686	0.90895	6_30326469	1_202724495
ENSG00000204599;ENSG00000109670	ENSG00000204599	ENSG00000109670	TRIM39	FBXW7	0	0	0	0	0	59	900	0	901	0.0988601	0.854692	-0.380109	0.910405	6_30326469	4_152320544
ENSG00000114902;ENSG00000137876	ENSG00000114902	ENSG00000137876	SPCS1	RSL24D1	0	63	0	0	127	56	0	0	160	0.0726146	0.755358	-0.403777	0.938551	3_52704955	15_55180806
ENSG00000100889;ENSG00000214274	ENSG00000100889	ENSG00000214274	PCK2	ANG	77	338	0	0	0	0	0	0	362	0.33049	0.736951	0.334692	0.763944	14_24094053	14_20684177
ENSG00000090382;ENSG00000166888	ENSG00000090382	ENSG00000166888	LYZ	STAT6	77	61	0	0	0	100	0	0	151	0.488944	0.773035	0.0516417	0.809068	12_69348381	12_57095408
ENSG00000090382;ENSG00000197102	ENSG00000090382	ENSG00000197102	LYZ	DYNC1H1	0	0	0	0	0	57	900	0	901	-0.306774	0.701452	-0.107262	0.838887	12_69348381	14_101964573
ENSG00000168071;ENSG00000185813	ENSG00000168071	ENSG00000185813	CCDC88B	PCYT2	0	0	0	0	0	222	0	0	222	0.114895	0.770432	0.390596	0.888095	11_64340204	17_81900958
ENSG00000137404;ENSG00000134905	ENSG00000137404	ENSG00000134905	NRM	CARS2	189	0	0	0	0	0	0	0	189	0.23192	0.747328	0.132628	0.800513	6_30688047	13_110641412
ENSG00000137404;ENSG00000183605	ENSG00000137404	ENSG00000183605	NRM	SFXN4	273	0	0	0	0	0	0	0	273	-0.0101289	0.773461	0.18358	0.932641	6_30688047	10_119140767
ENSG00000078237;ENSG00000159388	ENSG00000078237	ENSG00000159388	TIGAR	BTG2	0	0	0	0	198	42	0	0	198	-0.0169584	0.792977	0.0155165	0.876917	12_4307763	1_203305491
ENSG00000135486;ENSG00000198585	ENSG00000135486	ENSG00000198585	HNRNPA1	NUDT16	156	0	0	0	0	0	0	0	155	-0.34596	0.722442	-0.225753	0.909286	12_54280193	3_131381671
ENSG00000135486;ENSG00000095787	ENSG00000135486	ENSG00000095787	HNRNPA1	WAC	0	0	0	181	0	83	0	0	216	-0.0205472	0.709264	-0.41612	0.930419	12_54280193	10_28532493
ENSG00000135486;ENSG00000100764	ENSG00000135486	ENSG00000100764	HNRNPA1	PSMC1	154	63	0	63	0	55	0	0	204	0.0341403	0.743252	0.370902	0.944563	12_54280193	14_90256527
ENSG00000119203;ENSG00000140829	ENSG00000119203	ENSG00000140829	CPSF3	DHX38	113	125	0	0	127	131	900	0	930	-0.213567	0.732555	0.143461	0.954811	2_9423651	16_72093613
ENSG00000119203;ENSG00000109111	ENSG00000119203	ENSG00000109111	CPSF3	SUPT6H	125	175	0	0	63	62	0	0	280	-0.244475	0.709371	0.462963	0.854802	2_9423651	17_28662198
ENSG00000119203;ENSG00000173273	ENSG00000119203	ENSG00000173273	CPSF3	TNKS	0	113	0	129	0	0	0	0	194	-0.0840441	0.77254	-0.022241	0.827992	2_9423651	8_9555912
ENSG00000166888;ENSG00000117139	ENSG00000166888	ENSG00000117139	STAT6	KDM5B	0	64	0	131	41	0	0	0	151	-0.237655	0.753605	0.48115	0.870985	12_57095408	1_202724495
ENSG00000166888;ENSG00000060237	ENSG00000166888	ENSG00000060237	STAT6	WNK1	0	0	0	0	152	90	0	0	195	0.0638319	0.729916	0.205241	0.863509	12_57095408	12_752579
ENSG00000113719;ENSG00000108883	ENSG00000113719	ENSG00000108883	ERGIC1	EFTUD2	0	63	0	0	54	132	0	0	163	-0.112805	0.740973	0.229825	0.874204	5_172834251	17_44849948
ENSG00000149480;ENSG00000117139	ENSG00000149480	ENSG00000117139	MTA2	KDM5B	0	63	377	0	189	0	0	0	485	-0.00636775	0.769633	0.257607	0.808948	11_62593214	1_202724495
ENSG00000149480;ENSG00000196411	ENSG00000149480	ENSG00000196411	MTA2	EPHB4	0	0	0	162	0	0	0	0	161	0.03959	0.749674	0.103083	0.802398	11_62593214	7_100802565
ENSG00000149480;ENSG00000100462	ENSG00000149480	ENSG00000100462	MTA2	PRMT5	59	61	0	0	64	54	900	0	907	0.234308	0.704638	0.496024	0.761188	11_62593214	14_22920525
ENSG00000073910;ENSG00000117139	ENSG00000073910	ENSG00000117139	FRY	KDM5B	0	100	0	0	0	101	0	0	156	-0.0621409	0.761371	0.449112	0.862235	13_31846713	1_202724495
ENSG00000073910;ENSG00000109111	ENSG00000073910	ENSG00000109111	FRY	SUPT6H	0	188	0	0	0	0	0	0	188	0.149032	0.712945	-0.0755442	0.77228	13_31846713	17_28662198
ENSG00000073910;ENSG00000188848	ENSG00000073910	ENSG00000188848	FRY	BEND4	0	0	0	0	0	336	0	0	336	0.0783414	0.758229	0.164864	0.858193	13_31846713	4_42110853
ENSG00000070404;ENSG00000185198	ENSG00000070404	ENSG00000185198	FSTL3	PRSS57	0	62	0	0	146	268	0	0	362	-0.115491	0.892701	0.298013	0.837698	19_676392	19_685546
ENSG00000173163;ENSG00000090238	ENSG00000173163	ENSG00000090238	COMMD1	YPEL3	0	0	0	0	173	0	0	0	173	0.159775	0.704145	0.459219	0.894523	2_61888724	16_30092314
ENSG00000173163;ENSG00000076984	ENSG00000173163	ENSG00000076984	COMMD1	MAP2K7	0	0	0	0	230	0	0	0	229	-0.0874721	0.783766	0.311176	0.885375	2_61888724	19_7903843
ENSG00000135677;ENSG00000162971	ENSG00000135677	ENSG00000162971	GNS	TYW5	0	0	0	0	160	0	0	0	159	-0.110663	0.765909	-0.323699	0.801651	12_64713445	2_199928913
ENSG00000115085;ENSG00000149782	ENSG00000115085	ENSG00000149782	ZAP70	PLCB3	0	0	0	185	0	62	0	0	202	-0.219236	0.707149	0.0395383	0.863834	2_97713576	11_64251530
ENSG00000115085;ENSG00000185630	ENSG00000115085	ENSG00000185630	ZAP70	PBX1	0	50	0	0	168	0	0	0	175	-0.177122	0.720614	-0.145811	-0.797641	2_97713576	1_164555584
ENSG00000115085;ENSG00000133056	ENSG00000115085	ENSG00000133056	ZAP70	PIK3C2B	0	58	0	124	56	50	0	0	160	0.280024	0.704124	0.0874955	0.761899	2_97713576	1_204422628
ENSG00000205250;ENSG00000117139	ENSG00000205250	ENSG00000117139	E2F4	KDM5B	0	61	0	0	251	49	0	0	272	-0.256014	0.724619	0.18291	0.788126	16_67192155	1_202724495
ENSG00000149782;ENSG00000068976	ENSG00000149782	ENSG00000068976	PLCB3	PYGM	0	0	0	0	348	85	0	0	377	-0.123922	0.729989	0.249686	0.847567	11_64251530	11_64746389
ENSG00000149782;ENSG00000120910	ENSG00000149782	ENSG00000120910	PLCB3	PPP3CC	0	63	0	75	205	63	600	0	694	-0.396283	0.756023	-0.380189	0.872067	11_64251530	8_22440819
ENSG00000068976;ENSG00000187446	ENSG00000068976	ENSG00000187446	PYGM	CHP1	0	51	0	157	0	57	0	0	179	0.061693	0.757115	-0.00972294	0.85293	11_64746389	15_41230839
ENSG00000124275;ENSG00000187446	ENSG00000124275	ENSG00000187446	MTRR	CHP1	0	0	0	261	0	0	0	0	261	-0.00388969	0.741504	-0.4117	0.764474	5_7851186	15_41230839
ENSG00000167748;ENSG00000161681	ENSG00000167748	ENSG00000161681	KLK1	SHANK1	0	0	0	54	0	186	0	0	197	-0.1165	0.761577	0.0795113	0.730109	19_50819146	19_50659255
ENSG00000197102;ENSG00000138069	ENSG00000197102	ENSG00000138069	DYNC1H1	RAB1A	0	0	0	0	0	0	900	0	900	0.136049	0.714142	-0.353553	0.859187	14_101964573	2_65070696
ENSG00000197102;ENSG00000173273	ENSG00000197102	ENSG00000173273	DYNC1H1	TNKS	62	0	0	76	0	122	0	0	172	0.482703	0.771822	0.227347	0.831341	14_101964573	8_9555912
ENSG00000197102;ENSG00000172232	ENSG00000197102	ENSG00000172232	DYNC1H1	AZU1	0	0	0	0	0	0	900	0	900	-0.124344	0.795993	0.0165813	0.841777	14_101964573	19_825097
ENSG00000197102;ENSG00000167702	ENSG00000197102	ENSG00000167702	DYNC1H1	KIFC2	69	0	0	288	225	131	0	0	493	0.161473	0.830941	-0.115484	0.883156	14_101964573	8_144466043
ENSG00000197102;ENSG00000060237	ENSG00000197102	ENSG00000060237	DYNC1H1	WNK1	66	82	0	0	112	0	0	0	172	0.287546	0.781508	0.490701	0.8654	14_101964573	12_752579
ENSG00000144649;ENSG00000182983	ENSG00000144649	ENSG00000182983	GASK1A	ZNF662	0	0	0	0	652	72	0	0	663	0.432103	0.891786	0.0591322	0.873324	3_42979087	3_42906142
ENSG00000166091;ENSG00000105409	ENSG00000166091	ENSG00000105409	CMTM5	ATP1A3	182	62	0	0	0	0	0	0	199	0.418603	0.703833	0.24314	0.796107	14_23376773	19_41966582
ENSG00000132313;ENSG00000143933	ENSG00000132313	ENSG00000143933	MRPL35	CALM2	0	0	0	0	0	201	0	0	201	0.294812	0.711256	0.351706	0.801943	2_86199355	2_47160084
ENSG00000084112;ENSG00000204356	ENSG00000084112	ENSG00000204356	SSH1	NELFE	0	0	0	0	111	130	0	0	193	-0.105489	0.729469	-0.173859	0.914039	12_108778191	6_31952087
ENSG00000150403;ENSG00000100764	ENSG00000150403	ENSG00000100764	TMCO3	PSMC1	0	0	0	0	0	176	0	0	175	-0.0812395	0.743097	-0.232622	0.801662	13_113491021	14_90256527
ENSG00000150403;ENSG00000134905	ENSG00000150403	ENSG00000134905	TMCO3	CARS2	0	0	0	0	0	0	0	0	186	0.118541	0.738124	-0.054583	0.728771	13_113491021	13_110641412
ENSG00000185630;ENSG00000109670	ENSG00000185630	ENSG00000109670	PBX1	FBXW7	0	0	0	0	211	0	0	0	211	-0.0441097	0.774336	-0.277524	0.866405	1_164555584	4_152320544
ENSG00000128594;ENSG00000108883	ENSG00000128594	ENSG00000108883	LRRC4	EFTUD2	0	0	0	193	0	54	0	0	203	-0.25957	0.771037	0.0242854	0.868954	7_128027071	17_44849948
ENSG00000138069;ENSG00000167702	ENSG00000138069	ENSG00000167702	RAB1A	KIFC2	0	0	0	0	211	333	900	0	942	-0.0607318	0.761982	-0.271956	0.864057	2_65070696	8_144466043
ENSG00000117139;ENSG00000179195	ENSG00000117139	ENSG00000179195	KDM5B	ZNF664	0	0	0	185	0	0	0	0	185	0.170221	0.72579	-0.155539	0.800971	1_202724495	12_123971845
ENSG00000117139;ENSG00000095787	ENSG00000117139	ENSG00000095787	KDM5B	WAC	0	64	0	0	139	42	0	0	160	-0.029553	0.727109	0.224127	0.939535	1_202724495	10_28532493
ENSG00000117139;ENSG00000076984	ENSG00000117139	ENSG00000076984	KDM5B	MAP2K7	0	0	0	0	169	0	0	0	169	-0.266487	0.840298	0.25901	0.94661	1_202724495	19_7903843
ENSG00000176490;ENSG00000197283	ENSG00000176490	ENSG00000197283	DIRAS1	SYNGAP1	88	77	0	159	0	85	0	0	265	0.332253	-0.712587	0.142361	-0.718721	19_2714567	6_33419661
ENSG00000159388;ENSG00000109670	ENSG00000159388	ENSG00000109670	BTG2	FBXW7	0	0	0	0	210	0	0	0	210	0.463383	0.747606	0.295724	0.909879	1_203305491	4_152320544
ENSG00000159388;ENSG00000100462	ENSG00000159388	ENSG00000100462	BTG2	PRMT5	0	0	0	0	622	0	0	0	622	-0.458582	0.709176	0.152542	0.759638	1_203305491	14_22920525
ENSG00000067082;ENSG00000198373	ENSG00000067082	ENSG00000198373	KLF6	WWP2	0	50	0	68	0	203	0	0	232	0.300984	0.74193	-0.112254	0.789322	10_3775996	16_69762328
ENSG00000140829;ENSG00000180113	ENSG00000140829	ENSG00000180113	DHX38	TDRD6	0	0	0	165	0	58	0	0	179	-0.101092	0.72056	-0.0231563	0.88137	16_72093613	6_46687875
ENSG00000105409;ENSG00000143933	ENSG00000105409	ENSG00000143933	ATP1A3	CALM2	0	0	0	185	0	57	0	0	198	0.0564186	0.724202	-0.494462	0.750111	19_41966582	2_47160084
ENSG00000035141;ENSG00000125901	ENSG00000035141	ENSG00000125901	FAM136A	MRPS26	96	109	0	0	0	0	0	0	160	0.274719	0.717826	0.273539	0.819012	2_70295975	20_3046052
ENSG00000035141;ENSG00000125827	ENSG00000035141	ENSG00000125827	FAM136A	TMX4	0	0	0	0	400	99	0	0	436	-0.488288	0.738172	-0.177284	0.807872	2_70295975	20_7977346
ENSG00000196411;ENSG00000132376	ENSG00000196411	ENSG00000132376	EPHB4	INPP5K	0	0	0	185	0	0	0	0	185	-0.100645	0.742877	0.440538	0.909196	7_100802565	17_1494577
ENSG00000196411;ENSG00000173273	ENSG00000196411	ENSG00000173273	EPHB4	TNKS	0	80	0	125	0	0	0	0	160	0.0196708	0.767746	-0.262754	0.813868	7_100802565	8_9555912
ENSG00000196411;ENSG00000076201	ENSG00000196411	ENSG00000076201	EPHB4	PTPN23	0	63	0	183	0	43	0	0	203	0.18167	0.706628	0.200808	0.782678	7_100802565	3_47381011
ENSG00000196411;ENSG00000076984	ENSG00000196411	ENSG00000076984	EPHB4	MAP2K7	0	0	0	79	212	57	0	0	154	0.0139001	0.824415	0.481674	0.920153	7_100802565	19_7903843
ENSG00000120910;ENSG00000187446	ENSG00000120910	ENSG00000187446	PPP3CC	CHP1	0	97	0	380	46	427	0	0	653	0.0252826	0.717805	-0.482668	0.827766	8_22440819	15_41230839
ENSG00000143933;ENSG00000108528	ENSG00000143933	ENSG00000108528	CALM2	SLC25A11	0	63	0	0	105	71	0	0	152	0.00256969	0.701564	-0.121187	0.777606	2_47160084	17_4937130
ENSG00000134460;ENSG00000133466	ENSG00000134460	ENSG00000133466	IL2RA	C1QTNF6	0	0	0	0	354	0	0	0	354	-0.00777878	0.781153	0.0940175	0.817113	10_6010689	22_37180166
ENSG00000108528;ENSG00000134905	ENSG00000108528	ENSG00000134905	SLC25A11	CARS2	171	0	0	0	0	0	0	0	171	0.322766	0.740487	0.33709	0.780835	17_4937130	13_110641412
ENSG00000180113;ENSG00000108883	ENSG00000180113	ENSG00000108883	TDRD6	EFTUD2	0	65	0	180	0	0	0	0	200	-0.337803	0.706211	-0.354765	0.818361	6_46687875	17_44849948
ENSG00000180113;ENSG00000100462	ENSG00000180113	ENSG00000100462	TDRD6	PRMT5	0	62	0	0	618	321	0	0	736	-0.351675	0.716286	-0.307538	0.782531	6_46687875	14_22920525
ENSG00000108883;ENSG00000134905	ENSG00000108883	ENSG00000134905	EFTUD2	CARS2	0	114	0	0	0	173	0	0	263	0.0156623	0.788444	-0.103436	0.818452	17_44849948	13_110641412
ENSG00000213066;ENSG00000134905	ENSG00000213066	ENSG00000134905	CEP43	CARS2	0	0	0	0	138	203	0	0	283	0.0457622	0.723137	0.0050004	0.713367	6_166999317	13_110641412
ENSG00000173273;ENSG00000167702	ENSG00000173273	ENSG00000167702	TNKS	KIFC2	0	0	0	171	0	0	0	0	171	0.00714299	0.782348	-0.338046	0.784922	8_9555912	8_144466043
ENSG00000173273;ENSG00000100462	ENSG00000173273	ENSG00000100462	TNKS	PRMT5	0	0	0	0	49	185	0	0	191	-0.11447	0.720961	-0.185586	0.736306	8_9555912	14_22920525
ENSG00000173273;ENSG00000076984	ENSG00000173273	ENSG00000076984	TNKS	MAP2K7	0	0	0	0	166	0	0	0	165	-0.112861	0.849583	-0.47268	0.836072	8_9555912	19_7903843
ENSG00000100764;ENSG00000137876	ENSG00000100764	ENSG00000137876	PSMC1	RSL24D1	60	63	0	64	0	204	0	0	255	0.1372	0.795862	-0.442644	0.937688	14_90256527	15_55180806
ENSG00000134905;ENSG00000137876	ENSG00000134905	ENSG00000137876	CARS2	RSL24D1	0	81	0	0	117	173	0	0	270	-0.238526	0.79966	0.0644092	0.81568	13_110641412	15_55180806
ENSG00000029725;ENSG00000173230	ENSG00000029725	ENSG00000173230	RABEP1	GOLGB1	53	55	0	0	238	90	0	0	296	0.237278	0.806569	0.0958419	0.734356	17_5282265	3_121663199
ENSG00000174231;ENSG00000175390	ENSG00000174231	ENSG00000175390	PRPF8	EIF3F	74	66	0	0	73	127	0	0	206	0.155912	0.732854	0.300472	0.84213	17_1650629	11_7970251
ENSG00000171848;ENSG00000076984	ENSG00000171848	ENSG00000076984	RRM2	MAP2K7	0	0	0	0	162	0	0	0	161	-0.238164	0.710404	-0.120793	0.734905	2_10120698	19_7903843
