## Supplementary Table 12 for "Integration of public DNA methylation and expression networks via eQTMs improves prediction of functional gene–gene associations"

### Sheet: Sheet1
Positive eQTMs				Negative eQTMs
NAME	NES	FDR q-val	CCA Component	NAME	NES	FWER p-val	CCA Component
HP_MYOCLONUS	2.49275	0.0774948	1	GO_DNA_BINDING_TRANSCRIPTION_FACTOR_ACTIVITY	3.20107	0	1
GO_SKIN_DEVELOPMENT	2.31984	0.101501	2	GO_REGULATORY_REGION_NUCLEIC_ACID_BINDING	3.09551	0.001	1
GO_HOMOPHILIC_CELL_ADHESION_VIA_PLASMA_MEMBRANE_ADHESION_MOLECULES	2.36425	0.110348	2	GO_SEQUENCE_SPECIFIC_DNA_BINDING	3.01201	0.001	1
GO_CELL_CELL_ADHESION_VIA_PLASMA_MEMBRANE_ADHESION_MOLECULES	2.42962	0.132344	2	GO_POSITIVE_REGULATION_OF_MULTICELLULAR_ORGANISMAL_PROCESS	3.87314	0	2
GO_NEGATIVE_REGULATION_OF_MOLECULAR_FUNCTION	2.13522	0.216599	2	GO_CYTOKINE_PRODUCTION	3.86856	0	2
GO_MONOCARBOXYLIC_ACID_METABOLIC_PROCESS	2.04638	0.243171	2	GO_POSITIVE_REGULATION_OF_IMMUNE_RESPONSE	3.85386	0	2
HP_NAIL_DYSPLASIA	2.09104	0.243594	2	GO_POSITIVE_REGULATION_OF_IMMUNE_SYSTEM_PROCESS	3.75603	0	2
HP_HIP_DISLOCATION	2.0643	0.248461	2	GO_REGULATION_OF_IMMUNE_RESPONSE	3.75079	0	2
HP_ABNORMALITY_OF_REFRACTION	2.65639	0.0226885	3	GO_NEGATIVE_REGULATION_OF_RESPONSE_TO_STIMULUS	3.65233	0	2
GO_HOMOPHILIC_CELL_ADHESION_VIA_PLASMA_MEMBRANE_ADHESION_MOLECULES	2.58472	0.0267771	3	GO_REGULATION_OF_IMMUNE_SYSTEM_PROCESS	3.62795	0	2
HP_ABNORMALITY_OF_UPPER_LIP_VERMILLION	2.44488	0.0448237	3	GO_APOPTOTIC_PROCESS	3.56078	0	2
HP_ABNORMALITY_OF_THE_CURVATURE_OF_THE_CORNEA	2.48051	0.0453888	3	GO_LYMPHOCYTE_ACTIVATION	3.53744	0	2
HP_EPICANTHUS	2.35698	0.0800645	3	GO_CELL_ACTIVATION	3.471	0	2
GO_PHOSPHATIDYLINOSITOL_BINDING	1.93329	0.175735	3	GO_RESPONSE_TO_BIOTIC_STIMULUS	3.45532	0	2
GO_POSITIVE_REGULATION_OF_NERVOUS_SYSTEM_DEVELOPMENT	1.92314	0.175862	3	GO_POSITIVE_REGULATION_OF_CYTOKINE_PRODUCTION	3.41788	0	2
GO_GLIOGENESIS	1.92984	0.176069	3	GO_IMMUNE_SYSTEM_DEVELOPMENT	3.40611	0	2
GO_CHROMATIN_BINDING	1.96258	0.176422	3	GO_ANTIGEN_RECEPTOR_MEDIATED_SIGNALING_PATHWAY	3.39945	0	2
GO_CALCIUM_ION_BINDING	1.97099	0.176672	3	GO_DEFENSE_RESPONSE	3.38655	0	2
GO_PALLIUM_DEVELOPMENT	1.92504	0.177567	3	GO_REGULATION_OF_CELL_DIFFERENTIATION	3.3859	0	2
GO_CHROMATIN	1.97398	0.178092	3	GO_NEGATIVE_REGULATION_OF_SIGNALING	3.38471	0	2
GO_DIVALENT_INORGANIC_CATION_HOMEOSTASIS	1.93419	0.178442	3	GO_IMMUNE_RESPONSE_REGULATING_SIGNALING_PATHWAY	3.32169	0	2
GO_PHOSPHOLIPID_BINDING	1.96284	0.180948	3	GO_REGULATION_OF_CELL_DEATH	3.2751	0	2
GO_CALCIUM_MEDIATED_SIGNALING	1.93789	0.181905	3	GO_LEUKOCYTE_DIFFERENTIATION	3.25102	0	2
HP_ABNORMAL_CONJUGATE_EYE_MOVEMENT	1.9347	0.181931	3	GO_REGULATION_OF_RESPONSE_TO_STRESS	3.23888	0	2
HP_ABNORMAL_MORPHOLOGY_OF_THE_GREAT_VESSELS	1.97519	0.182336	3	GO_POSITIVE_REGULATION_OF_MOLECULAR_FUNCTION	3.23606	0	2
HP_HIGH_PALATE	1.91344	0.182375	3	GO_REGULATION_OF_CELLULAR_COMPONENT_MOVEMENT	3.22847	0	2
GO_POSITIVE_REGULATION_OF_CELL_DIFFERENTIATION	1.94888	0.183138	3	GO_NEGATIVE_REGULATION_OF_IMMUNE_SYSTEM_PROCESS	3.21614	0	2
GO_TRANSCRIPTION_FACTOR_BINDING	1.95292	0.183314	3	GO_PROTEIN_CONTAINING_COMPLEX_SUBUNIT_ORGANIZATION	3.18096	0	2
GO_LIPID_BINDING	1.90892	0.183524	3	GO_LYMPHOCYTE_DIFFERENTIATION	3.18068	0	2
GO_CENTRAL_NERVOUS_SYSTEM_DEVELOPMENT	1.97868	0.183863	3	GO_ACTIVATION_OF_IMMUNE_RESPONSE	3.17861	0	2
GO_PATTERN_SPECIFICATION_PROCESS	1.93896	0.185094	3	GO_RESPONSE_TO_CYTOKINE	3.15309	0	2
HP_ABNORMALITY_OF_THE_MIDDLE_EAR	1.94197	0.186312	3	GO_POSITIVE_REGULATION_OF_DEVELOPMENTAL_PROCESS	3.15266	0	2
GO_ZINC_ION_BINDING	1.98096	0.186622	3	GO_POSITIVE_REGULATION_OF_RESPONSE_TO_EXTERNAL_STIMULUS	3.1424	0	2
HP_INCREASED_HEAD_CIRCUMFERENCE	1.98455	0.188622	3	GO_CELL_SURFACE	3.11979	0	2
HP_ABNORMAL_PALATE_MORPHOLOGY	1.99807	0.190818	3	GO_PROTEIN_CONTAINING_COMPLEX_BINDING	3.11188	0	2
HP_ABNORMALITY_OF_CRANIAL_SUTURES	1.98584	0.19305	3	GO_POSITIVE_REGULATION_OF_PROTEIN_METABOLIC_PROCESS	3.05202	0	2
HP_ABNORMALITY_OF_FINGER	2.00207	0.193174	3	GO_INTERFERON_GAMMA_PRODUCTION	3.04121	0	2
HP_ABNORMAL_VASCULAR_MORPHOLOGY	1.89668	0.193699	3	GO_INTERLEUKIN_1_PRODUCTION	3.03466	0	2
GO_TRANSCRIPTION_REGULATOR_COMPLEX	2.04136	0.194079	3	GO_POSITIVE_REGULATION_OF_CELL_DIFFERENTIATION	3.01833	0.001	2
HP_SHORT_NOSE	2.04887	0.194192	3	GO_INFLAMMATORY_RESPONSE	3.00996	0.001	2
GO_REGULATION_OF_PROTEIN_MODIFICATION_PROCESS	1.98936	0.19489	3	GO_EXTERNAL_SIDE_OF_PLASMA_MEMBRANE	2.99852	0.002	2
HP_CONGENITAL_MALFORMATION_OF_THE_GREAT_ARTERIES	2.03295	0.195816	3	GO_RESPONSE_TO_BACTERIUM	2.98813	0.002	2
HP_ABNORMAL_EYELID_MORPHOLOGY	2.00391	0.198619	3	GO_REGULATION_OF_CELL_POPULATION_PROLIFERATION	2.97592	0.002	2
GO_CELL_CELL_ADHESION_VIA_PLASMA_MEMBRANE_ADHESION_MOLECULES	2.17712	0.199464	3	GO_REGULATION_OF_ORGANELLE_ORGANIZATION	3.14564	0.002	2
GO_DNA_BINDING_TRANSCRIPTION_FACTOR_BINDING	2.00934	0.199622	3	GO_REGULATION_OF_INTRACELLULAR_SIGNAL_TRANSDUCTION	3.14123	0.002	2
HP_HETEROGENEOUS	2.05175	0.200529	3	GO_NEGATIVE_REGULATION_OF_CELL_DEATH	3.0003	0.002	2
GO_REGULATION_OF_CELL_DEVELOPMENT	2.01262	0.203702	3	GO_REGULATION_OF_HYDROLASE_ACTIVITY	2.95229	0.003	2
HP_ABNORMALITY_OF_THE_NASAL_TIP	1.8712	0.20407	3	GO_POSITIVE_REGULATION_OF_PROTEOLYSIS	2.94687	0.003	2
GO_REGIONALIZATION	1.87135	0.207573	3	GO_REGULATION_OF_DEFENSE_RESPONSE	2.91733	0.004	2
GO_HEAD_DEVELOPMENT	2.05449	0.208025	3	GO_POSITIVE_REGULATION_OF_CELL_DEATH	2.88746	0.006	2
HP_DEEPLY_SET_EYE	2.19072	0.208186	3	GO_POSITIVE_REGULATION_OF_RNA_BIOSYNTHETIC_PROCESS	2.882	0.007	2
GO_TRANSFERASE_COMPLEX_TRANSFERRING_PHOSPHORUS_CONTAINING_GROUPS	2.01533	0.20837	3	GO_INNATE_IMMUNE_RESPONSE	2.87649	0.007	2
GO_ANTERIOR_POSTERIOR_PATTERN_SPECIFICATION	1.87334	0.209334	3	GO_RESPONSE_TO_MOLECULE_OF_BACTERIAL_ORIGIN	2.86976	0.007	2
GO_CIS_REGULATORY_REGION_SEQUENCE_SPECIFIC_DNA_BINDING	1.87402	0.212596	3	GO_NEGATIVE_REGULATION_OF_DEFENSE_RESPONSE	2.86907	0.007	2
HP_ABNORMALITY_OF_THE_FOREHEAD	2.05936	0.212727	3	GO_REGULATION_OF_CELL_ACTIVATION	2.84881	0.007	2
GO_REGULATION_OF_NERVOUS_SYSTEM_DEVELOPMENT	2.08897	0.212972	3	GO_T_CELL_RECEPTOR_SIGNALING_PATHWAY	2.83796	0.007	2
GO_REGULATION_OF_INTRACELLULAR_SIGNAL_TRANSDUCTION	1.8567	0.214685	3	GO_CELL_MOTILITY	2.83782	0.007	2
HP_ABNORMALITY_OF_THE_ORBITAL_REGION	1.87538	0.214936	3	GO_DEFENSE_RESPONSE_TO_OTHER_ORGANISM	2.8308	0.007	2
GO_CEREBRAL_CORTEX_DEVELOPMENT	1.85735	0.217541	3	GO_POSITIVE_REGULATION_OF_HYDROLASE_ACTIVITY	2.81137	0.009	2
HP_ABNORMAL_SYSTEMIC_ARTERIAL_MORPHOLOGY	2.0976	0.218444	3	GO_T_CELL_ACTIVATION_INVOLVED_IN_IMMUNE_RESPONSE	2.79483	0.009	2
GO_POSITIVE_REGULATION_OF_NEURON_DIFFERENTIATION	2.07149	0.221799	3	GO_REGULATION_OF_RESPONSE_TO_EXTERNAL_STIMULUS	2.79031	0.011	2
HP_ABNORMAL_CARDIAC_ATRIUM_MORPHOLOGY	1.84808	0.22206	3	GO_POSITIVE_REGULATION_OF_IMMUNE_EFFECTOR_PROCESS	2.78946	0.012	2
GO_TRANSCRIPTION_COREGULATOR_ACTIVITY	2.10613	0.222351	3	GO_REGULATION_OF_CELL_ADHESION	2.7666	0.014	2
HP_BRACHYCEPHALY	2.06191	0.22245	3	GO_B_CELL_ACTIVATION	2.76308	0.014	2
HP_INCREASED_BODY_WEIGHT	1.84232	0.225361	3	GO_RESPONSE_TO_OXYGEN_CONTAINING_COMPOUND	2.76167	0.014	2
HP_PATENT_DUCTUS_ARTERIOSUS	2.11398	0.228184	3	GO_POSITIVE_REGULATION_OF_DEFENSE_RESPONSE	2.75121	0.015	2
GO_TRANSCRIPTION_REGULATOR_ACTIVITY	2.25449	0.230328	3	GO_INTERLEUKIN_1_BETA_PRODUCTION	2.74252	0.016	2
GO_REGULATION_OF_NEURON_DIFFERENTIATION	1.83402	0.232451	3	GO_REGULATION_OF_IMMUNE_EFFECTOR_PROCESS	2.73735	0.019	2
GO_REGULATION_OF_DENDRITE_DEVELOPMENT	1.83037	0.233658	3	GO_NEGATIVE_REGULATION_OF_INTRACELLULAR_SIGNAL_TRANSDUCTION	2.87223	0.022	2
HP_THIN_UPPER_LIP_VERMILION	2.11852	0.244445	3	GO_REGULATION_OF_PHOSPHORYLATION	2.86546	0.022	2
GO_OSTEOBLAST_DIFFERENTIATION	1.81851	0.246214	3	GO_CYTOKINE_PRODUCTION_INVOLVED_IN_IMMUNE_RESPONSE	2.72287	0.024	2
GO_POSITIVE_REGULATION_OF_CELL_PROJECTION_ORGANIZATION	1.80692	0.246458	3	GO_NEGATIVE_REGULATION_OF_PHOSPHORUS_METABOLIC_PROCESS	2.85712	0.026	2
GO_REGULATORY_REGION_NUCLEIC_ACID_BINDING	1.80213	0.249135	3	GO_POSITIVE_REGULATION_OF_NUCLEOBASE_CONTAINING_COMPOUND_METABOLIC_PROCESS	2.7078	0.029	2
GO_SENSORY_ORGAN_DEVELOPMENT	1.80733	0.249701	3	GO_POSITIVE_REGULATION_OF_PROTEIN_LOCALIZATION_TO_MEMBRANE	2.81763	0.03	2
				GO_REGULATION_OF_TRANSFERASE_ACTIVITY	2.81503	0.03	2
				GO_NEGATIVE_REGULATION_OF_IMMUNE_RESPONSE	2.69421	0.031	2
				HP_ABNORMAL_ABDOMEN_MORPHOLOGY	2.69128	0.031	2
				GO_SUPRAMOLECULAR_FIBER_ORGANIZATION	2.68775	0.032	2
				GO_POSITIVE_REGULATION_OF_CATALYTIC_ACTIVITY	2.68599	0.032	2
				GO_NATURAL_KILLER_CELL_MEDIATED_IMMUNITY	2.68498	0.032	2
				GO_CYTOKINE_MEDIATED_SIGNALING_PATHWAY	2.67818	0.033	2
				GO_CELLULAR_RESPONSE_TO_OXYGEN_CONTAINING_COMPOUND	2.67497	0.037	2
				GO_POSITIVE_REGULATION_OF_TRANSCRIPTION_BY_RNA_POLYMERASE_II	2.67364	0.037	2
				GO_REGULATION_OF_PHOSPHORUS_METABOLIC_PROCESS	2.67308	0.037	2
				GO_ADAPTIVE_IMMUNE_RESPONSE	2.66367	0.039	2
				GO_CELLULAR_RESPONSE_TO_LIPID	2.77639	0.039	2
				GO_REGULATION_OF_HEMOPOIESIS	2.77233	0.042	2
				GO_POSITIVE_REGULATION_OF_CELLULAR_BIOSYNTHETIC_PROCESS	2.6521	0.044	2
				GO_NEGATIVE_REGULATION_OF_PROTEIN_METABOLIC_PROCESS	2.76488	0.049	2
				GO_NEGATIVE_REGULATION_OF_RESPONSE_TO_BIOTIC_STIMULUS	2.6388	0.05	2
				GO_NEGATIVE_REGULATION_OF_CELL_ADHESION	2.63814	0.05	2
				GO_POSITIVE_REGULATION_OF_CYSTEINE_TYPE_ENDOPEPTIDASE_ACTIVITY	2.63687	0.05	2
				GO_TRANSCRIPTION_REGULATOR_ACTIVITY	2.8826	0.011	3
				GO_CIS_REGULATORY_REGION_SEQUENCE_SPECIFIC_DNA_BINDING	2.84618	0.015	3
				GO_REGULATORY_REGION_NUCLEIC_ACID_BINDING	2.77023	0.024	3
				HP_ABNORMALITY_OF_THE_PINNA	2.75356	0.025	3
				HP_ABNORMALITY_OF_THE_NASAL_TIP	2.77993	0.027	3
				GO_SITE_OF_POLARIZED_GROWTH	2.76367	0.03	3
				HP_ABNORMALITY_OF_THE_MIDFACE	2.76048	0.031	3
				HP_ABNORMALITY_OF_GLOBE_LOCATION	2.74812	0.035	3
				GO_SEQUENCE_SPECIFIC_DNA_BINDING	2.6721	0.04	3
